# Measuring renal cortical cell-specific mitochondrial metabolism

**DOI:** 10.1101/2024.11.24.622516

**Authors:** Kyle Feola, Andrea H. Venable, Mina Rasouli, Julie Do, Tatyana McCoy, Claire B. Llamas, Dana Straus, Prashant Mishra, Behzad Najafian, Sarah C. Huen

## Abstract

The metabolic health of the kidney is a primary determinant of the risk of progressive kidney disease. Our understanding of the metabolic processes that fuel kidney functions is limited by the kidney’s structural and functional heterogeneity. As the kidney contains many different cell types, we sought to determine the intra-renal mitochondrial heterogeneity that contributes to cell-specific metabolism. To interrogate this, we utilized a recently developed mitochondrial tagging technique to isolate kidney cell-type specific mitochondria. Here, we investigate mitochondrial functional capacities and the metabolomes of the early and late proximal tubule (PT) and the distal convoluted tubule (DCT). The conditional MITO-Tag transgene was combined with *Slc34a1-CreERT2*, *Ggt1-Cre*, or *Pvalb-Cre* transgenes to generate mouse models capable of cell-specific isolation of hemagglutinin (HA)-tagged mitochondria from the early PT, late PT, or the DCT, respectively. Functional assays measuring mitochondrial respiratory and fatty acid oxidation (FAO) capacities and metabolomics were performed on anti-HA immunoprecipitated mitochondria from kidneys of ad libitum fed and 24-hour fasted male mice. The renal MITO-Tag models targeting the early PT, late PT, and DCT revealed differential mitochondrial respiratory and FAO capacities which dynamically changed during fasting conditions. The renal MITO-Tag model captured differential mitochondrial metabolism and functional capacities across the early PT, late PT, and DCT at baseline and in response to fasting.

**New & Noteworthy:** This study described the generation and utilization of mouse models capable of interrogating kidney tubular epithelial cell-specific mitochondrial metabolism. Applying the MITO-Tag system in the kidney, we have for the first time defined the mitochondrial metabolic heterogeneity of renal cortical tubular epithelium and discovered differential mitochondrial functional capacities in response to an acute metabolic stress such as fasting.
