## Supplemental Table 1 for "Measuring renal cortical cell-specific mitochondrial metabolism"

### Sheet: Sheet1
HMDB	KEGG	Compound Name	Formula	Mass	RT	Metabolite	Ggtfed1	Ggtfed2	Ggtfed3	Ggtfast4	Ggtfast5	Ggtfast6	PvAfed1	PvAfed2	PvAfed3	PvAfast4	PvAfast5	PvAfast6	Slcfed1	Slcfed2	Slcfed3	Slcfast4	Slcfast5	Slcfast6
-	C02774	10-Hydroxydecanoate	C10 H20 O3	188.141	9.97	10-Hydroxydecanoate	3.97999e-05	9.69758e-05	0.000207259	9.6786e-08	0.000751631	0.000218278	0.000200206	0.000165205	0.00013676	0.000392594	0.000374703	0.000188646	4.59922e-06	0.000294656	4.42829e-05	0.000247458	6.12851e-05	0.000182511
HMDB33724	0	10-undecanoate	C11 H20 O2	184.146	10.92	10-undecanoate	0.000499927	0.000145328	0.00091726	0.000149263	0.000698225	0.00269903	0.000241889	0.000255734	0.000201842	0.000450432	0.000465041	0.000472538	0.000172195	0.000263562	4.53985e-05	0.000423064	0.000117827	0.000201526
HMDB00001	C01152	1-Methylhistidine	C7 H11 N3 O2	169.085	1.47	1-Methylhistidine	1.42277e-07	7.83433e-08	2.20021e-07	9.6786e-08	2.76959e-05	1.75765e-07	5.84884e-08	0.000254384	1.05733e-07	0.000479928	0.000551257	0.000360825	0.000148946	0.000161536	1.13565e-07	0.000203025	0.0012469	0.000158298
HMDB00397	C00196	2,3-Dihydroxybenzoate	C7 H6 O4	154.027	8.02	2,3-Dihydroxybenzoate	0.00020492	7.83433e-08	0.000242176	9.6786e-08	1.22332e-07	6.56862e-05	0.000109049	7.10903e-05	2.91311e-05	0.000230508	3.65927e-05	1.7138e-07	0.00026492	1.20438e-07	0.000199582	2.37121e-07	6.38666e-08	0.00015787
HMDB29273	0	2,6-Dimethoxybenzoate	C9 H10 O4	182.058	8.89	2,6-Dimethoxybenzoate	0.000646545	0.000149209	0.00156201	0.000227929	0.00121804	0.000315681	0.000101002	0.000319445	0.00025737	0.000384687	0.00143479	0.000455208	0.00125918	0.000459621	0.000751644	0.000979734	7.69615e-05	0.00107731
HMDB01975	0	2-Ethyl-2-hydroxybutanoate	C6 H12 O3	132.079	6.94	2-Ethyl-2-hydroxybutanoate	0.00103726	0.000622895	0.00264933	0.000975096	0.00147725	0.00153785	0.00043601	0.000764167	0.000863232	0.0013924	0.00138516	0.00150987	0.00139925	0.00114613	0.000690784	0.00218354	0.000470795	0.00254848
HMDB37115	0	2-Hydroxy-4-(methylthio)butanoate	C5 H10 O3 S	150.035	6.68	2-Hydroxy-4-(methylthio)butanoate	0.000526077	0.000288694	0.000516076	0.000261353	0.000343523	0.000689911	0.000133334	0.000202037	0.00012603	0.000389689	0.000337332	0.000298231	0.000308345	0.000364354	0.000324326	0.000660829	0.000186316	0.000391494
HMDB31057	0	2-Hydroxyhexadecanoate	C16 H32 O3	272.235	14.49	2-Hydroxyhexadecanoate	0.000298384	2.50733e-05	0.000233347	0.000127179	0.000403229	0.000330473	0.000112979	1.46195e-05	0.000224006	1.71628e-07	0.000152919	1.7138e-07	0.000261526	0.00030524	1.13565e-07	0.000303385	6.83283e-05	0.000522551
HMDB02261	0	2-Hydroxytetradecanoate	C14 H28 O3	244.203	15.84	2-Hydroxytetradecanoate	0.000399683	0.00017674	0.000147992	0.000331515	0.00026405	0.000497272	0.000620485	0.000221857	0.00041978	0.000418254	0.000627514	0.000587369	0.000469991	0.000309687	0.000126571	0.000408509	0.000151731	0.000578632
HMDB00707	C01179	3-(4-Hydroxyphenyl)pyruvate	C7 H6 O2	122.037	8.7	3-(4-Hydroxyphenyl)pyruvate	0.000294589	0.000804887	0.001386	0.00107307	0.00268016	1.75765e-07	0.00134711	0.00101665	0.000438721	1.71628e-07	2.09017e-07	1.7138e-07	0.00118654	0.000662323	0.000360386	2.37121e-07	0.000130298	0.00301374
HMDB02441	0	3,3-Dimethylglutarate	C7 H12 O4	160.074	7.66	3,3-Dimethylglutarate	0.00099729	0.00092368	0.0010095	0.00190616	0.00761483	0.0018148	0.00247917	0.000913016	0.00124469	0.00117799	0.0019843	0.000896863	0.00081583	0.000998588	0.000341451	0.00178127	0.000350628	0.00193423
HMDB10722	0	3-Hydroxyoctanoate	C8 H16 O3	160.11	9.85	3-Hydroxyoctanoate	0.00283043	0.000974577	0.00594127	0.000776288	0.0127291	0.00215437	0.000727412	0.00119318	0.00119717	0.00197259	0.0127272	0.00313538	0.00419256	0.00245678	0.00253402	0.00443648	0.000790479	0.0121668
HMDB00350	0	3-Hydroxysebacate	C10 H18 O5	218.115	8.1	3-Hydroxysebacate	3.75122e-05	6.18691e-05	0.000154542	0.00103603	0.0456798	0.000370363	0.000450859	0.00010511	0.000121253	2.2525e-05	0.00243593	0.000137735	0.000200485	0.000187091	1.13565e-07	0.000283862	5.63189e-05	0.0105851
HMDB00491	C03465	3-Methyl-2-oxovalerate	C6 H10 O3	130.063	7.09	3-Methyl-2-oxovalerate	1.42277e-07	7.83433e-08	2.20021e-07	9.6786e-08	0.00114678	1.75765e-07	5.84884e-08	7.88152e-08	1.05733e-07	1.71628e-07	2.09017e-07	1.7138e-07	1.31879e-07	1.20438e-07	1.13565e-07	2.37121e-07	6.38666e-08	2.06511e-07
HMDB00552	0	3-Methylglutarylcarnitine	C13 H23 N O6	289.153	6.87	3-Methylglutarylcarnitine	0.00348914	7.83433e-08	2.20021e-07	9.6786e-08	1.22332e-07	1.75765e-07	0.000584432	7.88152e-08	1.05733e-07	1.71628e-07	2.09017e-07	1.7138e-07	0.000218631	1.20438e-07	1.13565e-07	2.37121e-07	6.38666e-08	2.06511e-07
HMDB03464	C01035	4-Guanidinobutanoate-1	C5 H11 N3 O2	145.084	2.33	4-Guanidinobutanoate	0.00156949	0.00148985	0.000291989	9.6786e-08	1.22332e-07	1.75765e-07	0.00219455	9.79454e-05	0.000514323	1.71628e-07	2.09017e-07	0.000128151	0.000378561	0.000335021	1.13565e-07	0.000867067	6.38666e-08	2.06511e-07
HMDB11718	C00633	4-Hydroxybenzaldehyde	C7 H6 O2	122.037	7.89	4-Hydroxybenzaldehyde	1.42277e-07	7.83433e-08	9.07275e-05	0.000231938	0.00595321	1.75765e-07	0.00343323	5.54741e-05	2.19857e-05	1.71628e-07	2.09017e-07	1.7138e-07	1.31879e-07	0.000142789	1.13565e-07	0.00072115	6.38666e-08	0.000795689
HMDB03355	C00431	5-Aminopentanoate	C5 H11 N O2	117.079	2.39	5-Aminopentanoate	1.72155e-05	0.000160022	5.21786e-05	0.000270742	7.84862e-05	1.75765e-07	0.000195442	9.87166e-05	0.00019176	0.000153125	0.000426825	4.60197e-05	0.00109637	0.000183238	0.000252199	0.000151626	0.000327439	0.000239961
HMDB00201	C02571	Acetylcarnitine-1	C9 H17 N O4	203.116	2.35	Acetylcarnitine	1.42277e-07	7.83433e-08	2.20021e-07	0.0019902	0.00791662	0.00720357	5.84884e-08	0.0113902	0.00331338	0.00824199	0.0105622	0.00403671	1.31879e-07	0.00219186	1.13565e-07	0.00418569	0.0383726	2.06511e-07
HMDB00201	C02571	Acetylcarnitine-2	C9 H17 N O4	203.116	3.64	Acetylcarnitine	0.0191174	0.0173627	0.0326414	0.0254236	0.0423098	0.0539469	0.0112423	0.0369935	0.0291636	0.0545021	0.059103	0.0454172	0.0253156	0.0294384	0.0228662	0.0614651	0.0757918	0.0405225
HMDB00061	C00054	Adenosine bisphosphate	C10 H15 N5 O10 P2	427.031	5.96	Adenosine bisphosphate	1.42277e-07	7.83433e-08	0.000835716	9.6786e-08	1.22332e-07	1.75765e-07	5.84884e-08	0.000610069	9.90849e-05	1.71628e-07	2.09017e-07	0.00028078	0.000170029	0.000239054	0.000290491	2.62504e-05	6.38666e-08	2.06511e-07
HMDB01341	C00008	Adenosine diphosphate	C10 H15 N5 O10 P2	427.031	5.96	Adenosine diphosphate	1.42277e-07	7.83433e-08	2.20021e-07	9.6786e-08	1.22332e-07	1.75765e-07	5.84884e-08	0.000117532	1.05733e-07	1.71628e-07	2.09017e-07	1.7138e-07	1.31879e-07	1.20438e-07	1.13565e-07	2.37121e-07	6.38666e-08	2.06511e-07
HMDB06557	C00498	ADP-glucose	C16 H25 N5 O15 P2	589.081	5.94	ADP-glucose	0.000726554	0.000246777	0.000467488	0.000515921	0.000541158	0.000821307	0.000394021	0.00117745	0.000682772	0.000365371	0.000416764	0.000687165	0.000524952	0.000517926	0.000244073	0.000721125	0.000375039	0.000899318
HMDB00161	C00041	Alanine	C3 H7 N O2	89.0479	1.52	Alanine	0.000168349	0.000423101	0.000304058	5.68618e-05	8.7051e-05	3.36051e-05	0.000308283	0.000930714	0.00104053	0.000251591	0.00108829	0.000223561	0.00120657	0.000580016	0.000267749	9.31877e-05	0.000915167	0.000114552
HMDB00462	C01551	Allantoin	C4 H6 N4 O3	158.044	1.81	Allantoin	1.42277e-07	7.83433e-08	2.20021e-07	3.33198e-05	8.01071e-05	1.75765e-07	5.12464e-05	5.59352e-05	1.05733e-07	1.71628e-07	0.000205099	1.7138e-07	0.000118492	5.30405e-05	1.13565e-07	0.000285304	0.00039403	8.02939e-05
HMDB00510	C00956	Aminoadipate	C6 H11 N O4	161.069	2.07	Aminoadipate	1.42277e-07	7.83433e-08	2.20021e-07	9.6786e-08	1.22332e-07	1.75765e-07	5.84884e-08	3.60342e-05	1.05733e-07	1.71628e-07	2.09017e-07	1.7138e-07	1.31879e-07	1.20438e-07	1.13565e-07	2.37121e-07	0.000982175	2.06511e-07
-	C00481	Aniline-2-sulfonate	C6 H7 N O3 S	173.015	6.04	Aniline-2-sulfonate	1.42277e-07	3.60077e-06	2.1485e-07	2.68392e-05	0.00204774	2.67989e-05	2.04829e-06	4.6598e-05	1.05733e-07	1.71628e-07	9.85006e-05	6.84481e-05	1.31879e-07	1.20438e-07	1.13565e-07	1.76821e-06	6.38666e-08	0.000177732
HMDB00517	C00062	Arginine	C6 H14 N4 O2	174.111	1.47	Arginine	1.42277e-07	0.000109566	2.20021e-07	9.6786e-08	1.22332e-07	1.75765e-07	5.84884e-08	7.88152e-08	1.05733e-07	1.71628e-07	2.09017e-07	1.7138e-07	0.000815688	1.20438e-07	1.13565e-07	2.37121e-07	6.38666e-08	2.06511e-07
HMDB06483	C00402	Aspartate	C4 H7 N O4	133.038	1.51	Aspartate	0.00145041	0.00227308	0.000723426	0.000634392	0.000960838	0.00093635	0.00290557	0.00578085	0.0053333	0.00319597	0.00506081	0.00205058	0.00629139	0.0032775	0.00242976	0.000615198	0.00619844	0.00250363
HMDB00784	C08261	Azelate	C9 H16 O4	188.105	9.15	Azelate	0.0196859	0.0136065	0.0339981	0.0308894	0.0596232	0.0446337	0.0490553	0.0138057	0.0215844	0.0269516	0.0350408	0.024898	0.0347427	0.0139034	0.00644055	0.0290011	0.00501976	0.026446
HMDB00043	C00719	Betaine	C5 H11 N O2	117.079	1.6	Betaine	0.04161	0.0914933	0.0562427	9.6786e-08	0.0159439	0.0196751	0.0525008	0.0851146	0.197251	0.0021584	0.0592114	1.7138e-07	0.156474	0.0867771	1.13565e-07	2.37121e-07	0.0966318	2.06511e-07
HMDB00039	C00246	Butanoate	C4 H8 O2	88.0525	6.41	Butanoate	2.55942e-05	5.89786e-05	2.20021e-07	0.000191783	0.00077908	0.000205125	0.000199742	1.84648e-05	7.95813e-05	6.18305e-05	0.000168491	1.7138e-07	1.31879e-07	0.000112404	1.43332e-05	0.000439596	3.48116e-05	0.00018086
HMDB00062	C00318	Carnitine	C7 H15 N O3	161.105	1.64	Carnitine	0.0703813	0.0584558	0.0658077	9.6786e-08	1.22332e-07	1.75765e-07	0.033002	0.13623	0.117938	0.006089	2.09017e-07	1.7138e-07	0.133178	0.110294	0.0702207	2.37121e-07	0.105451	0.0115117
HMDB02250	0	Carnitine (12:0)	C19 H37 N O4	343.274	11.65	Carnitine (12:0)	0.000110195	0.000294958	0.000435302	0.000756192	0.00112209	0.00142938	0.000161533	0.000347682	0.000375738	0.000864011	0.000545293	0.000980637	0.000115245	0.000611105	0.000514708	0.000682298	0.00026507	0.000608076
HMDB00846	C02990	Carnitine (16:0)	C23 H45 N O4	399.335	13.72	Carnitine (16:0)	0.0179374	0.0103522	0.0285067	0.022895	0.0142769	0.0341075	0.0160768	0.00714054	0.0128181	0.0240412	0.0142943	0.0171323	0.00375088	0.0110038	0.0299715	0.0201492	0.0108478	0.0154268
HMDB05065	0	Carnitine (18:1)	C25 H47 N O4	425.35	13.93	Carnitine (18:1)	0.00455956	0.00833679	0.0141752	0.0231431	0.0130963	0.0325984	0.00514919	0.00460324	0.0143484	0.0256408	0.00872307	0.0113751	0.00231839	0.0119626	0.010453	0.00968141	0.00581933	0.0100416
HMDB00705	0	Carnitine (6:0)	C13 H25 N O4	259.178	8.23	Carnitine (6:0)	1.42277e-07	9.63757e-05	9.29628e-05	0.000262615	0.000556657	0.000768064	5.84884e-08	8.2375e-05	0.000115681	0.000760979	0.000589841	0.000457222	1.31879e-07	0.000215161	0.000190715	0.000627667	0.000554393	0.000594135
HMDB00791	C02838	Carnitine (8:0)	C15 H29 N O4	287.209	9.53	Carnitine (8:0)	1.59488e-05	9.60187e-06	2.20021e-07	0.000349549	0.000539355	0.000953699	6.1726e-06	0.000103152	6.1976e-05	0.000693647	0.000310203	0.000328548	1.31879e-07	9.47863e-05	0.000134174	0.000280247	0.000332367	0.000571
HMDB01564	C00570	CDP-ethanolamine	C11 H20 N4 O11 P2	446.06	2.11	CDP-ethanolamine	0.00048894	0.000469446	0.000954837	0.000185371	0.000497536	0.000252827	0.00026606	0.00122534	0.000730705	0.000407679	0.000923729	0.000386268	0.000662857	0.000608824	0.000623066	0.000379168	0.00130254	0.000520877
HMDB00619	C00695	Cholate	C24 H40 O5	408.286	11.87	Cholate	0.00014637	5.76696e-05	3.28656e-05	2.34847e-05	5.27101e-05	0.000537945	3.8972e-05	4.47824e-05	0.00133669	0.000338322	0.000179276	0.000101323	3.63792e-05	7.81519e-06	4.44942e-05	5.58803e-05	0.000363962	0.000192515
HMDB00094	C00158	Citrate	C6 H8 O7	192.027	4.07	Citrate/Isocitrate	0.000856434	0.000317196	4.62816e-06	2.80585e-05	1.22332e-07	0.000192356	0.00154013	1.11922e-05	0.000197494	0.000391705	2.09017e-07	0.000657788	0.000251749	1.20438e-07	1.13565e-07	0.000144403	0.000441223	2.06511e-07
HMDB00904	C00327	Citrulline	C6 H13 N3 O3	175.095	1.65	Citrulline	1.42277e-07	0.000106875	2.20021e-07	0.000117729	1.22332e-07	1.75765e-07	0.000358055	7.88152e-08	1.05733e-07	3.03352e-05	0.000121142	1.7138e-07	0.00240712	1.20438e-07	1.13565e-07	2.37121e-07	6.38666e-08	2.06511e-07
HMDB00064	C00300	Creatine	C4 H9 N3 O2	131.07	1.89	Creatine	1.42277e-07	0.0132821	2.20021e-07	0.0258728	0.0563595	0.0420157	0.00239731	0.0616219	0.0284094	0.0688738	0.142086	0.0643969	0.033197	0.0332338	0.0168783	0.0647269	0.124563	0.084206
HMDB02757	C00506	Cysteate	C3 H7 N O5 S	169.005	1.5	Cysteate	1.42277e-07	7.83433e-08	2.20021e-07	9.6786e-08	1.22332e-07	1.75765e-07	5.84884e-08	2.39669e-06	1.05733e-07	1.71628e-07	2.09017e-07	1.7138e-07	1.31879e-07	1.20438e-07	1.13565e-07	2.37121e-07	6.38666e-08	2.06511e-07
HMDB00089	C00475	Cytidine	C9 H13 N3 O5	243.087	1.57	Cytidine	0.000417036	7.83433e-08	2.20021e-07	0.0018435	0.00406237	0.000129706	0.00230914	0.0117427	0.00713132	0.00324663	0.00457192	0.00145964	0.0041708	0.00438793	0.000587349	2.37121e-07	0.0115463	0.00256306
HMDB00095	C00055	Cytidine monophosphate	C9 H14 N3 O8 P	323.052	2.39	Cytidine monophosphate	0.000928052	0.0012035	0.00182301	0.000392609	0.000614915	0.000345143	0.000797176	0.00270799	0.00250137	0.00142	0.00211556	0.00101656	0.00156334	0.00129538	0.00152966	0.000940333	0.00383618	0.00147334
HMDB00511	C01571	Decanoate	C10 H20 O2	172.146	14.4	Decanoate	3.39955e-05	7.83433e-08	9.25628e-06	1.07928e-05	0.000329393	2.35983e-05	1.79446e-05	2.42034e-05	1.05733e-07	2.25967e-05	0.000134882	1.7138e-07	1.31879e-07	1.20438e-07	1.39275e-05	5.74416e-05	2.90692e-06	0.000289555
HMDB00651	0	Decanoylcarnitine	C17 H33 N O4	315.242	10.6	Decanoylcarnitine	0.000165054	0.000147636	0.000303667	0.000490274	0.000711576	0.0012954	0.000153289	0.000184483	0.00029954	0.000915024	0.000465895	0.000812469	4.86623e-05	0.00033723	0.000233342	0.000718844	0.000334299	0.00116532
HMDB01161	C01181	Deoxycarnitine	C7 H15 N O2	145.11	1.95	Deoxycarnitine	1.42277e-07	7.83433e-08	2.20021e-07	9.6786e-08	1.22332e-07	1.75765e-07	5.84884e-08	0.00123641	0.000454398	1.71628e-07	2.09017e-07	1.7138e-07	6.06027e-05	1.20438e-07	1.13565e-07	2.37121e-07	0.00267659	2.06511e-07
HMDB00626	C04483	Deoxycholate	C24 H40 O4	392.292	14.14	Deoxycholate	0.0154779	0.0191315	0.0134153	0.00959231	0.00699245	0.013003	0.00200813	0.001254	0.00263781	0.00672985	0.00653438	0.0033304	0.0103653	0.00354048	0.00400543	0.00526559	0.00311894	0.00581189
HMDB01202	C00239	Deoxycytidine monophosphate-1	C9 H14 N3 O7 P	307.058	2.39	Deoxycytidine monophosphate	0.000422383	0.000140968	0.000489972	0.000287516	0.000135929	0.000552502	0.00015025	0.000202927	0.000336232	0.000595908	0.000715721	0.000639314	0.000468762	0.000402949	0.000365702	0.000802027	0.000134997	0.000812176
HMDB03407	C00741	Diacetyl	C4 H6 O2	86.0367	6.29	Diacetyl	0.000330467	0.000221199	0.00050509	0.00026583	0.00476416	0.000373874	0.00026319	0.000450508	0.000527152	0.00063786	0.00189311	0.000472667	0.000383033	0.000268922	0.000663252	0.000601384	0.000285135	0.00150629
HMDB04437	C06772	Diethanolamine	C4 H11 N O2	105.079	1.47	Diethanolamine	0.000760027	0.000226328	0.00230725	0.00100142	0.00125969	0.00230211	5.84884e-08	7.88152e-08	1.05733e-07	1.71628e-07	0.000589149	0.000391607	0.00176148	0.00492485	0.00150839	0.00928661	0.00109849	0.00832581
HMDB02183	C06429	Docosahexaenoate	C22 H32 O2	328.24	17.29	Docosahexaenoate	0.0197313	0.0166267	0.0147788	0.0310791	0.0166296	0.0318638	0.0102334	0.0154624	0.0144033	0.0251437	0.0331548	0.0337375	0.00907607	0.0227187	0.0121887	0.0407825	0.00975021	0.0356259
HMBD01999	C06428	Eicosapentaenoate	C20 H30 O2	302.224	16.87	Eicosapentaenoate	0.000239961	0.000168468	0.000112318	0.000267622	0.000222017	0.000357191	0.000157477	0.000186301	0.000148202	0.000219449	0.000315537	0.000248801	0.00014196	0.000316659	0.000163471	0.000541269	0.000152659	0.000867454
HMDB00068	C00788	Epinephrine	C9 H13 N O3	183.088	2.39	Epinephrine	0.00232018	0.00110053	0.00218457	0.000822841	0.000363425	0.00281076	0.000767655	0.000983788	0.00134361	0.00249593	0.00215281	0.00230374	0.00149093	0.00213773	0.00131623	0.00372812	0.00063517	0.00181697
HMDB00622	0	Ethylmalonate	C5 H8 O4	132.042	6.41	Ethylmalonate	1.42277e-07	0.000251491	0.000111057	0.000378793	0.00320438	0.00026638	0.00074776	0.00034928	7.3819e-05	0.000402316	0.00106225	0.000294787	6.76783e-05	1.20438e-07	1.13565e-07	0.000228083	0.000157538	0.000326937
HMDB00220	C00249	FA (16:0)	C16 H32 O2	256.24	19.55	FA (16:0)	0.00452656	0.00347167	0.0130238	0.00418899	0.00286258	0.00718181	0.00305779	0.00277436	0.00398613	0.00673489	0.00387994	0.00507973	0.00225714	0.00450259	0.00669541	0.00830849	0.00403831	0.00548033
HMDB00207	C00712	FA (18:1)	C18 H34 O2	282.256	19.72	FA (18:1)	0.00195843	0.00184979	0.00141435	0.00211859	0.00146544	0.00194773	0.00135924	0.00237451	0.00218769	0.00191818	0.00190167	0.00241619	0.00187403	0.00400262	0.00314268	0.00387467	0.00136603	0.00788488
HMDB01248	C00016	FAD	C27 H33 N9 O15 P2	785.156	6.65	FAD	0.0111072	0.0177706	0.0400162	0.00710274	0.0358912	0.0109657	0.00956643	0.0134795	0.00825429	0.0181294	0.0259437	0.0079768	0.00496553	0.00419294	0.0173383	0.00516811	0.0131766	0.0127066
HMDB00150	C00198	Gluconolactone	C6 H10 O6	178.047	2.39	Gluconolactone	8.80355e-06	0.000118705	2.20021e-07	9.21656e-05	0.00119747	7.72145e-06	5.70569e-05	0.000183305	1.91282e-05	1.71628e-07	0.00120439	0.000208476	3.7834e-05	1.20438e-07	3.4166e-05	2.37121e-07	3.41281e-06	0.000528572
HMDB00127	C00191	Glucuronate	C6 H10 O7	194.042	1.55	Glucuronate	1.42277e-07	7.83433e-08	2.20021e-07	9.6786e-08	1.22332e-07	1.75765e-07	5.84884e-08	0.00148989	0.000432062	1.71628e-07	8.53287e-05	1.7138e-07	1.31879e-07	1.1584e-05	1.13565e-07	2.37121e-07	0.00288829	2.06511e-07
HMDB03339	C00025	Glutamate	C5 H9 N O4	147.053	1.62	Glutamate	0.00185931	0.00216214	2.20021e-07	9.6786e-08	1.22332e-07	1.75765e-07	0.00106076	0.0131006	0.00831996	0.00160884	0.00174487	1.7138e-07	0.00489974	0.00396217	0.00157744	2.37121e-07	0.0157427	2.06511e-07
HMDB00641	C00064	Glutamine	C5 H10 N2 O3	146.069	1.54	Glutamine	1.42277e-07	7.83433e-08	2.20021e-07	9.6786e-08	1.22332e-07	1.75765e-07	5.84884e-08	0.000319928	0.000149182	1.71628e-07	2.09017e-07	1.7138e-07	3.16624e-05	1.20438e-07	1.13565e-07	2.37121e-07	6.38666e-08	2.06511e-07
HMDB00139	C00258	Glycerate	C3 H6 O4	106.026	1.94	Glycerate	1.42277e-07	7.83433e-08	2.20021e-07	9.6786e-08	0.00112975	1.75765e-07	0.000701406	6.49656e-05	1.05733e-07	1.71628e-07	0.000517333	1.7138e-07	1.31879e-07	1.20438e-07	1.13565e-07	2.37121e-07	6.38666e-08	0.000102649
HMDB00086	C00670	Glycerophosphocholine	C8 H20 N O6 P	257.103	1.55	Glycerophosphocholine	1.42277e-07	7.83433e-08	2.20021e-07	9.6786e-08	1.22332e-07	1.75765e-07	5.84884e-08	7.88152e-08	1.05733e-07	1.71628e-07	2.09017e-07	1.7138e-07	1.31879e-07	1.20438e-07	1.13565e-07	2.37121e-07	0.0238644	2.06511e-07
HMDB00128	C00581	Guanidinoacetate	C3 H7 N3 O2	117.054	1.64	Guanidinoacetate	0.000373956	0.000303102	0.000408182	9.6786e-08	1.22332e-07	2.07043e-05	0.000146229	0.000745403	0.000403209	0.000169093	0.000130187	1.7138e-07	0.000430701	0.000511597	0.000181152	2.37121e-07	0.000227325	2.06511e-07
HMDB00719	C00263	Homoserine	C4 H9 N O3	119.058	1.55	Homoserine	1.42277e-07	2.85825e-05	2.20021e-07	9.6786e-08	1.22332e-07	1.75765e-07	8.1724e-05	7.88152e-08	1.05733e-07	1.71628e-07	2.09017e-07	1.7138e-07	0.000270703	2.40723e-05	1.13565e-07	2.37121e-07	1.07564e-05	5.49432e-06
HMDB00118	C05582	Homovanillate	C9 H10 O4	182.056	7.66	Homovanillate	8.25709e-05	0.00036065	2.20021e-07	0.000109515	0.00107178	0.000279898	0.000698581	0.000123067	0.000224094	1.71628e-07	0.000384632	1.7138e-07	1.31879e-07	2.40243e-05	1.13565e-07	0.000210458	6.38666e-08	2.06511e-07
HMDB02059	C08317	Hydroxy-FA (12:0)	C12 H24 O3	216.173	11.48	Hydroxy-FA (12:0)	1.42277e-07	7.83433e-08	2.20021e-07	9.6786e-08	0.000297281	1.75765e-07	0.00014444	0.000145309	3.57789e-05	0.000275085	0.000336759	0.00047525	7.66693e-05	0.000202462	1.13565e-07	8.39677e-05	2.43581e-05	2.06511e-07
HMDB00746	0	Hydroxy-isocaproate	C6 H12 O3	132.079	7.7	Hydroxy-isocaproate	5.94367e-05	5.7265e-05	2.20021e-07	3.8252e-05	0.00304206	0.000105751	5.9673e-05	0.000162544	1.05733e-07	7.6912e-05	0.00117264	0.000120552	0.000161265	9.48615e-05	5.25862e-05	9.46546e-05	3.13945e-05	0.00165741
HMDB00157	C00262	Hypoxanthine	C5 H4 N4 O	136.039	3.91	Hypoxanthine	0.0102808	0.00841883	0.0131437	0.00289868	0.00617526	0.00586353	0.00622104	0.0349776	0.0205223	0.0122647	0.0232085	0.0107321	0.0201507	0.0199611	0.011138	0.0119943	0.0666566	0.0155949
HMDB03320	C19837	Indole-3-carboxylate	C9 H7 N O2	161.048	9.15	Indole-3-carboxylate	1.42277e-07	5.95373e-05	2.20021e-07	9.6786e-08	1.22332e-07	1.75765e-07	3.78482e-05	7.88152e-08	1.05733e-07	1.71628e-07	2.09017e-07	1.7138e-07	1.31879e-07	1.20438e-07	1.13565e-07	2.37121e-07	6.38666e-08	2.06511e-07
HMDB02092	C00490	Itaconate	C5 H6 O4	130.027	6.3	Itaconate	0.000721914	0.000319342	0.000475174	0.000284309	0.00709957	0.000556629	0.000515116	0.000553953	0.000699126	0.000706177	0.00302956	0.000785958	0.0007	0.000617542	0.000794639	0.00086968	0.000444852	0.00259443
HMDB00695	C00233	Ketoleucine	C6 H10 O3	130.063	7.3	Ketoleucine	0.000768527	0.000532358	0.001259	0.00052273	0.00233892	0.000789463	0.000346177	0.000562467	0.000501921	0.00115374	0.000974658	0.000850216	0.000784217	0.000586764	0.000737683	0.00117164	0.000576055	0.00149606
HMDB00190	C01432	Lactate	C3 H6 O3	90.0318	3	Lactate	0.0218993	0.0158052	0.015055	0.0174433	0.0325628	0.0239777	0.014182	0.0197258	0.0190695	0.0193678	0.0257429	0.0161672	0.0262977	0.027566	0.0210148	0.0300241	0.016562	0.0292747
HMDB00638	C02679	Laurate	C12 H24 O2	200.177	15.9	Laurate	0.000385916	0.000364229	0.00058244	0.000575049	0.000433452	0.000535722	0.0002127	0.00022401	0.000231113	0.000568202	0.000743334	0.000499097	0.00028106	0.00040328	0.000430345	0.000640928	0.000204393	0.000594052
HMDB00673	C01595	Linoleate	C18 H32 O2	280.24	18.08	Linoleate	0.00134122	0.00113296	0.00069877	0.00121931	0.00069777	0.00174546	0.00115738	0.00224142	0.00119317	0.00161901	0.00218012	0.00251418	0.000580588	0.00178221	0.00175533	0.00336551	0.00092496	0.00509385
HMDB10382	C04230	Lyso-PC (16:0)	C24 H50 N O7 P	495.334	14.35	Lyso-PC (16:0)	0.507145	0.467928	0.360976	0.502609	0.370022	0.352053	0.491548	0.231698	0.265024	0.352779	0.24962	0.352539	0.128803	0.260903	0.570479	0.288986	0.139656	0.369808
HMDB10385	C04230	Lyso-PC (18:1)	C26 H52 N O7 P	521.348	14.81	Lyso-PC (18:1)	0.0141845	0.0170935	0.0234778	0.0323794	0.0126027	0.0259424	0.0189129	0.0450491	0.018088	0.0235388	0.0229836	0.0644644	0.0352843	0.0423198	0.0316575	0.0498753	0.0113115	0.0318983
HMDB11503	0	Lyso-PE (16:0)	C21 H44 N O7 P	453.286	14.25	Lyso-PE (16:0)	0.0185677	0.018439	0.00960743	0.0152725	0.00321849	0.00555212	0.018753	0.00926733	0.0103101	0.00742335	0.00677374	0.00883848	0.00385014	0.00966814	0.0194729	0.00358013	0.00310462	0.00727081
HMDB11505	0	Lyso-PE (18:1)	C23 H46 N O7 P	479.302	14.44	Lyso-PE (18:1)	0.00832306	0.0124823	0.00620005	0.033515	0.00553242	0.0391449	0.0126632	0.0104222	0.0197127	0.0366078	0.0106595	0.0202547	0.00174686	0.0156174	0.00627918	0.0116757	0.00451595	0.00996233
HMDB00156	C00149	Malate	C4 H6 O5	134.022	2.39	Malate	0.00223992	0.00277496	0.00273547	0.00120871	0.00237878	0.00177774	0.0020767	0.0062637	0.00491275	0.00312535	0.00472876	0.00214499	0.0034758	0.00296176	0.00143064	0.00206272	0.00746906	0.00135359
HMDB00765	C00392	Mannitol	C6 H14 O6	182.079	1.58	Mannitol	1.42277e-07	0.000105227	2.20021e-07	9.6786e-08	1.22332e-07	1.75765e-07	5.84884e-08	7.88152e-08	1.05733e-07	1.71628e-07	2.09017e-07	1.7138e-07	1.31879e-07	1.20438e-07	1.13565e-07	2.37121e-07	6.38666e-08	2.06511e-07
HMDB00696	C00073	Methionine-1	C5 H11 N O2 S	149.051	2.38	Methionine	6.95741e-05	0.0001816	2.24641e-07	9.6786e-08	1.22332e-07	1.75765e-07	6.71054e-05	0.000515426	0.000162449	1.71628e-07	2.09017e-07	1.7138e-07	0.000789578	0.000464569	6.31324e-05	0.000889944	0.000647692	2.06511e-07
HMDB00696	C00073	Methionine-2	C5 H11 N O2 S	149.051	3.39	Methionine	0.000574064	0.000410328	0.000857434	0.000189317	7.87953e-05	1.75765e-07	0.000214321	0.000993928	0.000625531	0.000156209	0.000285789	1.7138e-07	0.0023736	0.000923456	0.000640225	0.00227044	0.00125526	0.00032059
YMDB01747	0	Methyl vanillate	C9 H10 O4	182.058	8.27	Methyl vanillate	1.42277e-07	7.83433e-08	2.20021e-07	9.6786e-08	0.00151035	1.75765e-07	5.84884e-08	7.88152e-08	1.05733e-07	1.71628e-07	2.09017e-07	1.7138e-07	1.31879e-07	1.20438e-07	1.13565e-07	2.37121e-07	6.38666e-08	2.06511e-07
HMDB01325	C03793	N,N,N-Trimethyllysine	C9 H20 N2 O2	188.153	1.46	N,N,N-Trimethyllysine	7.8009e-05	4.77779e-05	2.20021e-07	0.000112471	0.000102891	3.19553e-05	7.49493e-06	0.00013396	4.52514e-05	0.000129853	0.000271098	0.000303141	4.56691e-05	7.1224e-05	3.94629e-05	0.000174707	0.000321826	0.000312061
HMDB01539	C03626	N,N-Dimethylarginine	C8 H18 N4 O2	202.143	2.18	N,N-Dimethylarginine	0.000586035	0.00045627	0.000373572	0.000288118	0.000308327	0.000549884	0.000419658	0.000419398	0.000141903	0.00074398	0.00123079	0.000920759	0.00138412	0.0003866	0.000187135	0.00181182	0.000698694	0.000324576
HMDB11756	C02710	N-Acetylleucine	C8 H15 N O3	173.105	7.99	N-Acetylleucine	1.44425e-05	3.40297e-05	2.20021e-07	1.45803e-06	0.000579009	8.6275e-05	0.000140321	3.1788e-05	5.0994e-05	4.99261e-05	9.028e-05	1.45673e-06	6.18462e-05	6.56927e-07	1.13565e-07	2.37121e-07	3.1229e-05	0.000115941
HMDB03357	C00437	N-Acetylornithine	C7 H14 N2 O3	174.101	2.2	N-Acetylornithine	0.000390043	0.000703568	2.20021e-07	3.06158e-05	0.000124567	8.23146e-05	0.000367756	5.93272e-07	9.39562e-05	1.71628e-07	0.00060224	1.7138e-07	0.0138661	0.00116322	0.00022637	0.000142449	0.000288226	0.000243596
HMDB02931	0	N-Acetylserine	C5 H9 N O4	147.053	2.39	N-Acetylserine	0.000448905	0.000247945	0.000157736	0.000195094	0.000378138	0.000173724	0.000377288	0.000228173	0.00035298	0.000340091	0.000981818	0.000405483	0.000521766	0.000304871	0.000268978	0.00020243	0.000162516	0.000456984
HMDB00446	C12989	N-alpha-Acetyllysine	C8 H16 N2 O3	188.116	2.05	N-alpha-Acetyllysine	0.000842477	0.00070973	0.000839505	0.00160183	0.000628984	0.00107354	0.000240295	9.1459e-05	0.00024866	0.000653035	0.0002167	0.000136738	0.000612093	0.000757956	0.000249518	0.000765077	0.00026547	0.00153688
-	-	N-Formylglycine	C3 H5 N O3	103.027	2.31	N-Formylglycine	0.000297719	0.000162444	0.000397541	0.000309278	0.000281537	0.000168338	0.000440325	0.000141424	9.34989e-05	0.000224603	0.000422748	0.000103631	0.000250481	0.00022284	0.000196227	0.00017125	2.52462e-05	0.000211306
HMDB01406	C00153	Nicotinamide-1	C6 H6 N2 O	122.048	2.53	Nicotinamide	0.0018194	0.00383326	0.00546169	0.000205392	0.00358548	0.00162814	0.00246013	0.004879	0.00328407	0.00826582	0.002977	0.00317125	0.00385509	0.00562153	0.00271823	0.00273363	0.0176389	0.00668333
HMDB01406	C00153	Nicotinamide-2	C6 H6 N2 O	122.048	4.15	Nicotinamide	0.000189557	0.0026201	0.00194981	9.6786e-08	0.0039344	0.00065831	0.00215777	0.00672299	0.00214501	0.0075931	0.00197181	0.00225297	0.00301402	0.00402048	0.00266255	0.00211762	0.0194506	0.00558256
HMDB0062660	C01046	N-Methylglutamate	C6 H11 N O4	161.069	2	N-Methylglutamate	1.42277e-07	7.83433e-08	2.20021e-07	9.6786e-08	1.22332e-07	1.75765e-07	5.84884e-08	7.88152e-08	1.05733e-07	1.71628e-07	2.09017e-07	1.7138e-07	1.31879e-07	1.20438e-07	1.13565e-07	2.37121e-07	0.000947518	2.06511e-07
HMDB00214	C00077	Ornithine	C5 H12 N2 O2	132.09	1.37	Ornithine	0.000177144	0.000204193	0.000316592	0.000166176	0.000105345	0.000186508	0.000237727	0.000111762	0.000240503	0.000414931	0.000245289	0.00023992	0.000825205	0.000157174	0.00017611	0.000444391	0.000153541	0.000520843
0	0	PC (20:0)	C28 H56 N O8 P	565.378	15.76	PC (20:0)	0.0649747	0.063095	0.107038	0.0876314	0.0466713	0.105848	0.0280241	0.0662582	0.0352651	0.112063	0.0645251	0.14975	0.0612663	0.0764357	0.0374588	0.143982	0.0257829	0.0496113
HMDB00209	C07086	Phenylacetate	C8 H8 O2	136.053	9.23	Phenylacetate	1.42277e-07	1.62876e-05	9.2695e-05	6.32773e-06	0.000113146	5.38612e-05	3.72573e-05	7.88152e-08	6.8121e-05	0.000202378	4.36947e-05	0.00026359	0.000143088	1.20438e-07	8.2713e-05	8.17253e-05	6.38666e-08	2.06511e-07
HMDB00272	C01005	Phosphoserine	C3 H8 N O6 P	185.009	1.64	Phosphoserine	0.000797274	0.000539072	0.000631284	0.000252465	0.000180304	0.000354186	0.000371296	0.00142746	0.000925979	0.000684236	0.000916421	0.000389345	0.00112358	0.000907343	0.000506456	0.00054461	0.00144905	0.000593242
HMDB00070	C00408	Pipecolate	C6 H11 N O2	129.079	2.33	Pipecolate	1.42277e-07	7.83433e-08	0.000255259	9.6786e-08	1.22332e-07	0.000277173	5.84884e-08	7.88152e-08	1.05733e-07	1.71628e-07	2.09017e-07	1.7138e-07	1.31879e-07	1.20438e-07	1.13565e-07	2.37121e-07	6.38666e-08	2.06511e-07
HMDB00162	C16435	Proline	C5 H9 N O2	115.063	1.81	Proline	0.000283533	0.00132822	2.20021e-07	0.000874582	0.000368185	1.75765e-07	0.00203775	0.00332929	0.00208472	0.000463448	0.00215015	0.000793298	0.0120924	0.0025504	0.00019935	2.37121e-07	0.0031897	0.00136937
#N/A	#N/A	Putrescine-NH3	C4 H9 N	71.0734	1.24	Putrescine-NH3	0.000642947	0.00030803	0.00130485	0.000725504	0.000771561	0.0009086	0.000181637	0.000336957	0.000592135	0.000336036	0.00099617	0.00106795	0.000947699	0.000880798	0.000208866	0.00138588	0.000163702	0.00133338
HMDB00267	C01879	Pyroglutamate	C5 H7 N O3	129.043	3.78	Pyroglutamate	0.00650696	0.00986906	0.00419085	0.00623636	0.00476577	0.00555889	0.00997463	0.00317214	0.00610092	0.00808066	0.0103345	0.00589126	0.0382266	0.00684669	0.00475757	0.0084618	0.00286467	0.00914349
HMDB03072	C06746	Quinate	C7 H12 O6	192.063	1.96	Quinate	1.42277e-07	3.20357e-05	2.20021e-07	9.6786e-08	1.22332e-07	1.75765e-07	0.000389199	7.88152e-08	1.05733e-07	1.71628e-07	6.77095e-05	1.7138e-07	3.43625e-05	1.20438e-07	1.13565e-07	2.37121e-07	6.38666e-08	2.06511e-07
HMDB03213	C00492	Raffinose	C18 H32 O16	504.169	2.39	Raffinose	0.00037339	0.000406683	0.00222122	0.000960839	0.00187403	0.000548993	0.00129127	0.000269307	0.000328031	0.00026343	0.000506505	0.00112818	0.0038211	0.00127204	0.000254912	0.00449941	0.000388469	0.00289957
HMDB01548	C00117	Ribose 5-phosphate	C5 H11 O8 P	230.019	1.59	Ribulose/Ribose/Xylulose 5-phosphate	1.42277e-07	7.83433e-08	2.20021e-07	9.6786e-08	1.22332e-07	1.75765e-07	5.84884e-08	5.26513e-05	1.05733e-07	1.71628e-07	2.09017e-07	1.7138e-07	1.31879e-07	1.20438e-07	1.13565e-07	2.37121e-07	0.00201866	2.06511e-07
HMDB01895	C00805	Salicylate	C7 H6 O3	138.032	7.87	Salicylate	1.42277e-07	0.00023231	2.20021e-07	0.000285769	0.00429768	0.000423702	0.00225737	0.000497099	0.000216516	1.71628e-07	0.000554408	1.7138e-07	0.000539652	1.20438e-07	1.13565e-07	0.00103086	6.38666e-08	2.06511e-07
HMDB00271	C00213	Sarcosine	C3 H7 N O2	89.0473	1.9	Sarcosine	2.9874e-06	0.000183949	2.20021e-07	0.000164668	0.000480177	0.00029447	0.000141455	0.000702045	0.000482652	0.000795858	0.00131931	0.000597657	0.00038226	0.000482202	0.000345656	0.000977458	0.00150999	0.00120153
HMDB00792	C08277	Sebacate	C10 H18 O4	202.12	9.88	Sebacate	0.00136396	0.00149004	0.00358543	0.00159338	0.0197096	0.0025945	0.00411269	0.00108881	0.00177249	0.00241238	0.00241825	0.00102647	0.000699649	0.000818725	0.000531439	0.00208054	0.001413	0.00280054
HMDB00187	C00065	Serine	C3 H7 N O3	105.042	1.46	Serine	0.000348723	0.000294068	0.000244497	0.000505098	0.000257825	0.000197049	0.00064373	0.000236518	0.000378487	0.000365259	0.000818076	0.000361719	0.00236572	0.000464394	0.000365757	0.000274856	0.000260464	0.000740201
HMDB03553	C01613	Stachyose	C24 H42 O21	666.221	2.39	Stachyose	0.000539225	0.000310388	0.000735083	0.00019751	0.000297946	0.000380845	0.00184805	0.000131151	0.000354569	0.000208221	0.000510765	0.0012843	0.00188512	0.000342332	0.000104866	0.00090026	0.0002035	0.000281715
HMDB00848	0	Stearoylcarnitine	C25 H49 N O4	427.366	13.98	Stearoylcarnitine	0.0279659	0.0279085	0.0434744	0.0447418	0.0219039	0.0329911	0.0876823	0.030326	0.0317287	0.0446774	0.0349902	0.0651362	0.0606311	0.0925682	0.028928	0.0754642	0.0272462	0.0377016
HMDB00893	C08278	Suberate	C8 H14 O4	174.089	8.4	Suberate	0.00734554	0.00720037	0.010068	0.0102395	0.0240631	0.00953077	0.0100478	0.00553956	0.0085986	0.0116338	0.0121681	0.00992471	0.00784562	0.0053093	0.00281582	0.00986782	0.00216994	0.00984108
HMDB00251	C00245	Taurine	C2 H7 N O3 S	125.015	1.49	Taurine	1.42277e-07	7.83433e-08	2.20021e-07	9.6786e-08	1.22332e-07	1.75765e-07	5.84884e-08	0.015237	1.05733e-07	1.71628e-07	0.00480011	1.7138e-07	1.31879e-07	1.20438e-07	1.13565e-07	2.37121e-07	0.0338146	2.06511e-07
HMDB13326	0	trans-2-Dodecenoylcarnitine	C19 H35 N O4	341.26	11.11	trans-2-Dodecenoylcarnitine	1.42277e-07	7.83433e-08	2.20021e-07	0.000242498	0.000341895	0.000630217	1.79551e-05	1.28494e-05	1.05733e-07	0.000902536	0.000365095	0.000351913	5.68743e-05	0.000205699	1.29097e-05	0.000205101	0.000108699	0.000364553
#N/A	#N/A	trans-2-Tetradecenoylcarnitine	C21 H39 N O4	369.287	12.14	trans-2-Tetradecenoylcarnitine	0.000122376	0.00034471	0.000320032	0.000454712	0.000346764	0.000689683	0.000172123	0.00012276	0.000189507	0.00098717	0.00023889	0.000420319	9.942e-05	0.000230345	0.000277774	0.000370622	0.000161397	0.000243684
HMDB03441	C00903	trans-Cinnamaldehyde	C9 H8 O	132.058	12.99	trans-Cinnamaldehyde	0.000817224	0.000370292	0.00128299	0.00071898	0.000627749	0.000806771	5.84884e-08	7.88152e-08	1.05733e-07	1.71628e-07	2.09017e-07	1.7138e-07	0.00120797	0.00107921	0.000911324	0.00228753	0.000560679	0.00191672
HMDB00933	C16308	Traumatate	C12 H20 O4	228.136	10.65	Traumatate	1.42277e-07	0.00011759	0.000435696	9.6786e-08	0.000232069	0.000107689	0.000225295	0.000242345	1.05733e-07	5.16087e-06	2.09017e-07	7.75309e-05	4.2655e-05	0.000136124	0.000111022	0.000262963	0.000128267	2.06511e-07
HMDB00875	C01004	Trigonelline	C7 H7 N O2	137.048	1.88	Trigonelline	0.00401672	0.00493029	0.00876835	9.6786e-08	1.22332e-07	1.75765e-07	0.00329122	0.00690974	0.00533008	1.71628e-07	2.09017e-07	1.7138e-07	0.00773908	0.00521282	0.00345429	0.000567634	6.38666e-08	2.06511e-07
HMDB00906	C00565	Trimethylamine	C3 H9 N	59.0731	1.52	Trimethylamine	0.00079115	0.000243397	0.000471335	0.000252857	0.0005419	0.00113753	0.000385385	0.00131074	0.000765908	0.000579389	0.000917771	0.000833548	0.00129707	0.000942198	0.000460943	0.000974586	0.00110217	0.000490266
HMDB00286	C00029	UDP-Glucose	C15 H24 N2 O17 P2	566.054	2.25	UDP-Glucose	0.0117584	0.00833209	0.0125452	0.00861211	0.0102166	0.01979	0.0109648	0.0151643	0.0105694	0.0117371	0.0175374	0.0116483	0.0185449	0.00884338	0.00928437	0.0134175	0.0117047	0.0248226
HMDB00290	C00043	UDP-N-acetylglucosamine	C17 H27 N3 O17 P2	607.081	2.38	UDP-N-acetylglucosamine	0.0143629	0.00498314	0.00396196	0.00960257	0.00752329	0.0148843	0.00844903	0.0231165	0.016329	0.00498474	0.00772398	0.00398886	0.0133035	0.0127347	0.0052812	0.0140852	0.0106926	0.016776
HMDB00888	0	Undecanedionate	C11 H20 O4	216.136	10.57	Undecanedionate	0.00194964	0.00124572	0.00335657	0.00162565	0.00703538	0.0049308	0.00555701	0.0012692	0.0020669	0.00243676	0.00181264	0.00176296	0.00202599	0.00141403	0.000579224	0.00407531	0.000475806	0.00223295
HMDB00300	C00106	Uracil-1	C4 H4 N2 O2	112.027	2.48	Uracil	1.42277e-07	5.61032e-05	2.20021e-07	9.6786e-08	1.22332e-07	1.75765e-07	4.6332e-05	0.000232942	0.000143451	1.2232e-06	0.000203834	1.7138e-07	1.31934e-05	9.36057e-05	3.69568e-06	2.37121e-07	0.000641492	2.06511e-07
HMDB00301	C00785	Urocanate	C6 H6 N2 O2	138.043	2.53	Urocanate	0.0126979	0.022313	0.00886216	0.0119224	0.00851395	0.00961173	0.0243358	0.00467129	0.0130289	0.0162292	0.0210328	0.0132244	0.0544533	0.0122819	0.0113372	0.0101681	0.00451328	0.0260283
HMDB00883	C16436	Valine	C5 H11 N O2	117.079	2.39	Valine	1.72155e-05	0.00016343	5.21786e-05	0.000276546	7.84862e-05	1.75765e-07	0.000195851	9.93465e-05	0.00019176	0.000153125	0.000426825	6.50354e-05	0.00109637	0.00021069	0.000252199	0.000151626	0.000327439	0.000248626
